# Translational control of microglial inflammatory and neurodegenerative responses

**DOI:** 10.1101/2024.04.06.587750

**Authors:** Sara Bermudez, Jung-Hyun Choi, Jacob W. Vogel, Sung-Hoon Kim, Niaz Mahmood, Vivian Yuchan Zhu, Danielle Cozachenco, Moein Yaqubi, Linqiao Zhou, Jo Ann Stratton, Oskar Hansson, Luke Healy, Argel Aguilar-Valles, Nahum Sonenberg

## Abstract

In Alzheimer’s Disease (AD), activation of the mechanistic target of rapamycin (mTOR) pathway is essential for microglia neuroprotective roles, but it is unclear which mTOR effectors promote these neuroprotective functions. The mTOR complex 1 (mTORC1) inactivates the translation suppressors eukaryotic translation Initiation Factor 4E (eIF4E)-Binding Proteins (4E-BP) to promote mRNA translation. We show that 4E-BP1 inactivation is impaired in microglia under AD-relevant conditions. Depleting 4E-BPs in microglia increases mitochondrial metabolism, suppresses the pro-inflammatory profile, and mitigates amyloid-induced apoptosis. Furthermore, in the cerebrospinal fluid of patients with amyloid pathology, there was a positive association between microglia activation and neurodegeneration, which increases along 4E-BP1 levels. Thus, we propose the engagement mTORC1-4E-BP1 axis as a neuroprotective mechanism and a therapeutic target or biomarker for microglia modulation in AD.

---

Pathologic amyloid-β (Aβ) accumulation precedes cognitive decline in AD (1, 2). Microglia play a neuroprotective role via receptors that bind pathological forms of Aβ and transduce intracellular signals to induce phagocytosis and compaction of larger Aβ deposits into inert plaques (3–5). AD-risk genes are enriched in microglia receptors and signal transducers, including Triggering Receptor Expressed on Myeloid Cells 2 (TREM2), thus underscoring the linkage between AD genetic susceptibility and microglia function (6–8). During the AD disease course, homeostatic microglia react to pathology and acquire different states, such as disease-associated microglia (DAM), exhibiting unique transcriptional signatures (9, 10). However, some microglia populations lose their intrinsic protective functions during AD, possibly due to chronic inflammatory stimulation by Aβ aggregates or failure of physiological immune resolution mechanisms (11, 12). Indeed, in post-mortem brains, microglia adjacent to Aβ plaques exhibit dystrophic and fragmented morphology, consistent with the notion that AD progression is associated with reduced neuroprotective microglial function (13). Although ample evidence supports a role for both the neuroprotective role of microglia in AD and its ultimate loss, microglia functions depend on complex intracellular signaling pathways and the precise molecular pathways that underly these processes are not completely understood (9, 14–16). Identifying the molecular pathways that govern these functions is necessary to uncover avenues to boost microglia neuroprotective roles to ameliorate AD.

Activation of the mTOR pathway is pivotal to microglial survival and neuroprotective functions (17–20). Indeed, mTOR signaling is impaired in microglia deficient in TREM2 function or in the presence of amyloidosis (17, 18). Furthermore, a mTORC1-related metabolic deficit (e.g., energetic deficit, increased autophagy, unresponsiveness to stimuli, and apoptosis) is associated with microglia dysfunction in AD (21). A primary downstream target of the mTORC1 pathway is mRNA translation. mTORC1 induces phosphorylation and inactivation of eukaryotic initiation factor 4E (eIF4E)-binding proteins (4E-BPs), allowing their dissociation from elF4E and, thus, promoting translation (22). 4E-BPs preferentially suppress the translation of a subset of mRNAs, including those encoding mitochondrial proteins, thus dramatically inhibiting cellular metabolism (23). Of the three 4E-BP isoforms, 4E-BP1 is the most prominent in microglia, followed by 4E-BP2, while there is negligible expression of 4E-BP3 (24–26). 4E-BP1 has been proposed as a disease-specific biomarker in AD (27). Notably, inflammatory stimuli activate 4E-BP1 transcription in microglia in vivo (24, 28). Consistent with this, microglial activation markers and disease progression in AD strongly correlate with increased 4E-BP1 levels in cerebrospinal fluid in AD patients (29, 30). Although this association suggests a role of 4E-BP1 in the loss of the protective function of microglia, the mechanisms underlying this association remain to be elucidated. To address this gap, we investigated the mechanisms at the intersection of mTORC1-4E-BP-regulated mRNA translation and metabolism in the microglial response to Aβ. We demonstrate that dysregulation of 4E-BPs in microglia drives a dysfunctional and detrimental state that could lead to increased neurodegeneration. Thus, mTORC1 signaling critically impacts microglia physiology and promotes neuroprotective functions via 4E-BP-dependent mRNA translation.
