## Supplementary material for "Translational control of microglial inflammatory and neurodegenerative responses": DEGs DKO vs WT translatome

### Sheet: Sheet1
	baseMean	log2FoldChange	lfcSE	stat	pvalue	padj	logp	group	gene_name	logpadj
Cxcr4	68.1818	-3.96039	0.506212	-7.82357	5.13444e-15	3.59924e-11	14.2895	p[adj]<0.001	Cxcr4	10.4438
Apoe	28361	-2.12009	0.304801	-6.95566	3.50925e-12	1.22999e-08	11.4548	p[adj]<0.001	Apoe	7.9101
Spp1	271.233	-4.09537	0.607328	-6.74326	1.54869e-11	4.34253e-08	10.81	p[adj]<0.001	Spp1	7.36226
Emilin2	38.3945	-3.09626	0.53553	-5.78168	7.39569e-09	1.60945e-05	8.13102	p[adj]<0.001	Emilin2	4.79332
Vat1	177.935	-1.73516	0.300841	-5.76771	8.03578e-09	1.60945e-05	8.09497	p[adj]<0.001	Vat1	4.79332
Lgals3	129.553	-2.84874	0.521752	-5.45995	4.76271e-08	8.34666e-05	7.32215	p[adj]<0.001	Lgals3	4.07849
Gusb	595.792	-1.04776	0.19634	-5.33643	9.47921e-08	0.000147665	7.02323	p[adj]<0.001	Gusb	3.83072
Cd63	590.649	-1.20227	0.235825	-5.09812	3.43035e-07	0.00036995	6.46466	p[adj]<0.001	Cd63	3.43186
Ms4a6c	135.287	-1.55375	0.306504	-5.06926	3.99366e-07	0.000399937	6.39863	p[adj]<0.001	Ms4a6c	3.39801
Sh3pxd2b	130.848	-1.60393	0.325294	-4.93072	8.19258e-07	0.000717875	6.08658	p[adj]<0.001	Sh3pxd2b	3.14395
Msrb1	65.0064	-1.9572	0.401802	-4.87105	1.11008e-06	0.000778164	5.95465	p[adj]<0.001	Msrb1	3.10893
Adam8	27.9295	-2.48988	0.523871	-4.75286	2.00564e-06	0.00119467	5.69775	p[adj]<0.05	Adam8	2.92275
Gpr65	43.8776	-2.51952	0.530547	-4.74892	2.04508e-06	0.00119467	5.68929	p[adj]<0.05	Gpr65	2.92275
Ccl3	30.1879	-2.60421	0.558769	-4.66062	3.15259e-06	0.00169998	5.50133	p[adj]<0.05	Ccl3	2.76956
Mfsd12	299.377	-0.952511	0.204912	-4.6484	3.34522e-06	0.00173704	5.47557	p[adj]<0.05	Mfsd12	2.76019
Fnip2	279.996	-1.17369	0.25518	-4.59947	4.23573e-06	0.00204776	5.37307	p[adj]<0.05	Fnip2	2.68872
Rftn1	84.998	-1.48766	0.327493	-4.54256	5.55741e-06	0.00243484	5.25513	p[adj]<0.05	Rftn1	2.61353
Rab7b	36.2784	-2.21059	0.492305	-4.49028	7.11292e-06	0.00299662	5.14795	p[adj]<0.05	Rab7b	2.52337
Pla2g7	141.449	-1.59958	0.356596	-4.48571	7.26712e-06	0.00299662	5.13864	p[adj]<0.05	Pla2g7	2.52337
Abcg1	767.643	-1.17287	0.27749	-4.2267	2.37139e-05	0.00760437	4.625	p[adj]<0.05	Abcg1	2.11894
Apoc2	16.1084	-3.25461	0.771195	-4.22021	2.44077e-05	0.00760437	4.61247	p[adj]<0.05	Apoc2	2.11894
Ahnak	242.144	-1.57819	0.376464	-4.19214	2.76333e-05	0.00824295	4.55857	p[adj]<0.05	Ahnak	2.08392
Slc8b1	86.4595	-1.19121	0.290476	-4.10088	4.11578e-05	0.0115406	4.38555	p[adj]<0.05	Slc8b1	1.93777
Tlr2	356.448	-1.17774	0.29088	-4.04887	5.14659e-05	0.0141041	4.28848	p[adj]<0.05	Tlr2	1.85065
Plaur	37.9396	-3.509	0.877662	-3.99812	6.38486e-05	0.0157269	4.19485	p[adj]<0.05	Plaur	1.80336
Fxyd5	66.2555	-1.49992	0.376238	-3.98661	6.70229e-05	0.0162011	4.17378	p[adj]<0.05	Fxyd5	1.79046
Tgfbi	224.566	-1.19458	0.300071	-3.981	6.86264e-05	0.0163075	4.16351	p[adj]<0.05	Tgfbi	1.78761
Ms4a4a	27.9889	-1.9856	0.5088	-3.90251	9.52008e-05	0.0218806	4.02136	p[adj]<0.05	Ms4a4a	1.65994
Acp5	37.0278	-4.07646	1.04854	-3.88775	0.000101177	0.0225158	3.99492	p[adj]<0.05	Acp5	1.64751
Gpnmb	843.671	-6.14702	1.59945	-3.84321	0.000121434	0.0246739	3.91566	p[adj]<0.05	Gpnmb	1.60776
Msr1	45.988	-1.86656	0.490788	-3.80319	0.000142843	0.0282666	3.84514	p[adj]<0.05	Msr1	1.54873
Anpep	66.0392	-3.80968	1.00484	-3.79132	0.000149847	0.0291786	3.82435	p[adj]<0.05	Anpep	1.53494
Pfkfb3	388.643	-0.80683	0.213517	-3.77876	0.00015761	0.0302698	3.80242	p[adj]<0.05	Pfkfb3	1.51899
Iqgap1	215.046	-1.48004	0.3928	-3.76793	0.000164605	0.0310038	3.78356	p[adj]<0.05	Iqgap1	1.50859
AB124611	36.6949	-1.77106	0.471666	-3.7549	0.00017341	0.0315741	3.76093	p[adj]<0.05	AB124611	1.50067
Tnfaip3	129.317	-0.945752	0.25287	-3.74007	0.00018397	0.0330674	3.73525	p[adj]<0.05	Tnfaip3	1.4806
Ctse	24.742	-2.12238	0.573055	-3.70362	0.000212548	0.0377205	3.67254	p[adj]<0.05	Ctse	1.42342
Tagln2	87.3096	-1.05235	0.285973	-3.6799	0.000233322	0.0403848	3.63204	p[adj]<0.05	Tagln2	1.39378
Ninj1	139.894	-1.03415	0.283601	-3.6465	0.000265838	0.0454518	3.57538	p[adj]<0.05	Ninj1	1.34245
Cd93	105.941	-2.55688	0.706134	-3.62095	0.000293519	0.0489896	3.53236	p[adj]<0.05	Cd93	1.3099
Ifitm2	44.6386	-1.45613	0.40385	-3.60561	0.000311415	0.0498079	3.50666	p[adj]<0.05	Ifitm2	1.3027
Apoc1	18.7896	-2.26703	0.628927	-3.6046	0.000312632	0.0498079	3.50497	p[adj]<0.05	Apoc1	1.3027
